# Probing the biophysical constraints of SARS-CoV-2 spike N-terminal domain using deep mutational scanning

**DOI:** 10.1101/2022.06.20.496903

**Authors:** Wenhao O. Ouyang, Timothy J.C. Tan, Ruipeng Lei, Ge Song, Collin Kieffer, Raiees Andrabi, Kenneth A. Matreyek, Nicholas C. Wu

**Affiliations:** Department of Biochemistry, University of Illinois at Urbana-Champaign, Urbana, IL 61801, USA; Center for Biophysics and Quantitative Biology, University of Illinois at Urbana-Champaign, Urbana, IL 61801, USA; Department of Immunology and Microbiology, The Scripps Research Institute, La Jolla, CA 92037, USA; IAVI Neutralizing Antibody Center, The Scripps Research Institute, La Jolla, CA 92037, USA; Consortium for HIV/AIDS Vaccine Development (CHAVD), The Scripps Research Institute, La Jolla, CA 92037, USA; Department of Microbiology, University of Illinois at Urbana-Champaign, Urbana, IL 61801, USA; Department of Pathology, Case Western Reserve University School of Medicine, Cleveland, OH 44106, USA; Carl R. Woese Institute for Genomic Biology, University of Illinois at Urbana-Champaign, Urbana, IL 61801, USA; Carle Illinois College of Medicine, University of Illinois at Urbana-Champaign, Urbana, IL 61801, USA

## Abstract

Increasing the expression level of the SARS-CoV-2 spike (S) protein has been critical for COVID-19 vaccine development. While previous efforts largely focused on engineering the receptor-binding domain (RBD) and the S2 subunit, the N-terminal domain (NTD) has been long overlooked due to the limited understanding of its biophysical constraints. In this study, the effects of thousands of NTD single mutations on S protein expression were quantified by deep mutational scanning. Our results revealed that in terms of S protein expression, the mutational tolerability of NTD residues was inversely correlated with their proximity to the RBD and S2. We also identified NTD mutations at the interdomain interface that increased S protein expression without altering its antigenicity. Overall, this study not only advances the understanding of the biophysical constraints of the NTD, but also provides invaluable insights into S-based immunogen design.
