## Supplemental Table 1 for "Probing the biophysical constraints of SARS-CoV-2 spike N-terminal domain using deep mutational scanning"

### Sheet: Table_S1
Name	Sequence
Cassette1_1	5'-CTG CTG CCT CTG GTG TCC AGC NNK TGC GTA AAC CTG ACC ACC AGA ACA CAG CTG CCT CCA-3'
Cassette1_2	5'-CTG CTG CCT CTG GTG TCC AGC CAA NNK GTG AAT CTG ACC ACC AGA ACA CAG CTG CCT CCA-3'
Cassette1_3	5'-CTG CTG CCT CTG GTG TCC AGC CAA TGT NNK AAC CTC ACC ACC AGA ACA CAG CTG CCT CCA-3'
Cassette1_4	5'-CTG CTG CCT CTG GTG TCC AGC CAG TGC GTG NNK CTC ACC ACC AGA ACA CAG CTG CCT CCA-3'
Cassette1_5	5'-CTG CTG CCT CTG GTG TCC AGC CAG TGT GTA AAT NNK ACC ACC AGA ACA CAG CTG CCT CCA-3'
Cassette1_6	5'-CTG CTG CCT CTG GTG TCC AGC CAA TGC GTA AAT CTC NNK ACC AGA ACA CAG CTG CCT CCA-3'
Cassette1_7	5'-CTG CTG CCT CTG GTG TCC AGC CAA TGT GTA AAC CTG ACA NNK AGA ACA CAG CTG CCT CCA-3'
Cassette1_8	5'-CTG CTG CCT CTG GTG TCC AGC CAA TGT GTG AAT CTC ACA ACC NNK ACA CAG CTG CCT CCA-3'
Cassette2_1	5'-TGT GTG AAC CTG ACC ACC AGA NNK CAA CTC CCT CCA GCC TAC ACC AAC AGC TTT ACC AGA-3'
Cassette2_2	5'-TGT GTG AAC CTG ACC ACC AGA ACC NNK CTG CCG CCA GCC TAC ACC AAC AGC TTT ACC AGA-3'
Cassette2_3	5'-TGT GTG AAC CTG ACC ACC AGA ACC CAG NNK CCT CCT GCC TAC ACC AAC AGC TTT ACC AGA-3'
Cassette2_4	5'-TGT GTG AAC CTG ACC ACC AGA ACA CAA CTG NNK CCT GCC TAC ACC AAC AGC TTT ACC AGA-3'
Cassette2_5	5'-TGT GTG AAC CTG ACC ACC AGA ACA CAG CTC CCG NNK GCC TAC ACC AAC AGC TTT ACC AGA-3'
Cassette2_6	5'-TGT GTG AAC CTG ACC ACC AGA ACC CAA CTC CCG CCT NNK TAC ACC AAC AGC TTT ACC AGA-3'
Cassette2_7	5'-TGT GTG AAC CTG ACC ACC AGA ACC CAA CTG CCT CCT GCA NNK ACC AAC AGC TTT ACC AGA-3'
Cassette2_8	5'-TGT GTG AAC CTG ACC ACC AGA ACC CAG CTC CCT CCA GCA TAC NNK AAC AGC TTT ACC AGA-3'
Cassette3_1	5'-CAG CTG CCT CCA GCC TAC ACC NNK AGT TTC ACC AGA GGC GTG TAC TAC CCC GAC AAG GTG-3'
Cassette3_2	5'-CAG CTG CCT CCA GCC TAC ACC AAT NNK TTT ACA AGA GGC GTG TAC TAC CCC GAC AAG GTG-3'
Cassette3_3	5'-CAG CTG CCT CCA GCC TAC ACC AAC AGC NNK ACA AGG GGC GTG TAC TAC CCC GAC AAG GTG-3'
Cassette3_4	5'-CAG CTG CCT CCA GCC TAC ACC AAC AGC TTC NNK AGA GGT GTG TAC TAC CCC GAC AAG GTG-3'
Cassette3_5	5'-CAG CTG CCT CCA GCC TAC ACC AAC AGT TTT ACC NNK GGT GTG TAC TAC CCC GAC AAG GTG-3'
Cassette3_6	5'-CAG CTG CCT CCA GCC TAC ACC AAT AGC TTT ACC AGG NNK GTG TAC TAC CCC GAC AAG GTG-3'
Cassette3_7	5'-CAG CTG CCT CCA GCC TAC ACC AAT AGT TTC ACA AGG GGC NNK TAC TAC CCC GAC AAG GTG-3'
Cassette3_8	5'-CAG CTG CCT CCA GCC TAC ACC AAC AGT TTC ACA AGG GGT GTG NNK TAC CCC GAC AAG GTG-3'
Cassette4_1	5'-AGC TTT ACC AGA GGC GTG TAC NNK CCT GAT AAG GTG TTC AGA TCC AGC GTG CTG CAC TCT-3'
Cassette4_2	5'-AGC TTT ACC AGA GGC GTG TAC TAT NNK GAC AAA GTG TTC AGA TCC AGC GTG CTG CAC TCT-3'
Cassette4_3	5'-AGC TTT ACC AGA GGC GTG TAC TAT CCC NNK AAG GTA TTC AGA TCC AGC GTG CTG CAC TCT-3'
Cassette4_4	5'-AGC TTT ACC AGA GGC GTG TAC TAC CCT GAC NNK GTA TTC AGA TCC AGC GTG CTG CAC TCT-3'
Cassette4_5	5'-AGC TTT ACC AGA GGC GTG TAC TAC CCC GAT AAA NNK TTC AGA TCC AGC GTG CTG CAC TCT-3'
Cassette4_6	5'-AGC TTT ACC AGA GGC GTG TAC TAT CCT GAT AAA GTA NNK AGA TCC AGC GTG CTG CAC TCT-3'
Cassette4_7	5'-AGC TTT ACC AGA GGC GTG TAC TAT CCT GAC AAG GTA TTT NNK TCC AGC GTG CTG CAC TCT-3'
Cassette4_8	5'-AGC TTT ACC AGA GGC GTG TAC TAT CCC GAT AAG GTG TTT AGA NNK AGC GTG CTG CAC TCT-3'
Cassette5_1	5'-CCC GAC AAG GTG TTC AGA TCC NNK GTA CTC CAC TCT ACC CAG GAC CTG TTC CTG CCT TTC-3'
Cassette5_2	5'-CCC GAC AAG GTG TTC AGA TCC AGT NNK CTG CAT TCT ACC CAG GAC CTG TTC CTG CCT TTC-3'
Cassette5_3	5'-CCC GAC AAG GTG TTC AGA TCC AGC GTA NNK CAT TCG ACC CAG GAC CTG TTC CTG CCT TTC-3'
Cassette5_4	5'-CCC GAC AAG GTG TTC AGA TCC AGT GTG CTC NNK TCG ACC CAG GAC CTG TTC CTG CCT TTC-3'
Cassette5_5	5'-CCC GAC AAG GTG TTC AGA TCC AGC GTA CTG CAC NNK ACA CAG GAC CTG TTC CTG CCT TTC-3'
Cassette5_6	5'-CCC GAC AAG GTG TTC AGA TCC AGC GTG CTC CAT TCT NNK CAG GAC CTG TTC CTG CCT TTC-3'
Cassette5_7	5'-CCC GAC AAG GTG TTC AGA TCC AGT GTA CTG CAC TCG ACC NNK GAC CTG TTC CTG CCT TTC-3'
Cassette5_8	5'-CCC GAC AAG GTG TTC AGA TCC AGC GTG CTC CAC TCG ACA CAG NNK CTG TTC CTG CCT TTC-3'
Cassette6_1	5'-GTG CTG CAC TCT ACC CAG GAC NNK TTT CTC CCT TTC TTC AGC AAC GTG ACC TGG TTC CAC-3'
Cassette6_2	5'-GTG CTG CAC TCT ACC CAG GAC CTC NNK CTG CCG TTC TTC AGC AAC GTG ACC TGG TTC CAC-3'
Cassette6_3	5'-GTG CTG CAC TCT ACC CAG GAC CTC TTC NNK CCT TTT TTC AGC AAC GTG ACC TGG TTC CAC-3'
Cassette6_4	5'-GTG CTG CAC TCT ACC CAG GAC CTG TTT CTG NNK TTT TTC AGC AAC GTG ACC TGG TTC CAC-3'
Cassette6_5	5'-GTG CTG CAC TCT ACC CAG GAC CTG TTC CTC CCG NNK TTC AGC AAC GTG ACC TGG TTC CAC-3'
Cassette6_6	5'-GTG CTG CAC TCT ACC CAG GAC CTC TTT CTC CCG TTT NNK AGC AAC GTG ACC TGG TTC CAC-3'
Cassette6_7	5'-GTG CTG CAC TCT ACC CAG GAC CTC TTT CTG CCT TTT TTT NNK AAC GTG ACC TGG TTC CAC-3'
Cassette6_8	5'-GTG CTG CAC TCT ACC CAG GAC CTC TTC CTC CCT TTC TTT AGC NNK GTG ACC TGG TTC CAC-3'
Cassette7_1	5'-TTC CTG CCT TTC TTC AGC AAC NNK ACA TGG TTT CAC GCC ATC CAC GTG TCC GGC ACC AAT-3'
Cassette7_2	5'-TTC CTG CCT TTC TTC AGC AAC GTA NNK TGG TTC CAT GCC ATC CAC GTG TCC GGC ACC AAT-3'
Cassette7_3	5'-TTC CTG CCT TTC TTC AGC AAC GTG ACC NNK TTT CAT GCC ATC CAC GTG TCC GGC ACC AAT-3'
Cassette7_4	5'-TTC CTG CCT TTC TTC AGC AAC GTA ACC TGG NNK CAC GCA ATC CAC GTG TCC GGC ACC AAT-3'
Cassette7_5	5'-TTC CTG CCT TTC TTC AGC AAC GTG ACA TGG TTC NNK GCA ATC CAC GTG TCC GGC ACC AAT-3'
Cassette7_6	5'-TTC CTG CCT TTC TTC AGC AAC GTA ACC TGG TTT CAT NNK ATA CAC GTG TCC GGC ACC AAT-3'
Cassette7_7	5'-TTC CTG CCT TTC TTC AGC AAC GTA ACC TGG TTT CAC GCC NNK CAT GTG TCC GGC ACC AAT-3'
Cassette7_8	5'-TTC CTG CCT TTC TTC AGC AAC GTA ACA TGG TTT CAT GCA ATC NNK GTG TCC GGC ACC AAT-3'
Cassette8_1	5'-ACC TGG TTC CAC GCC ATC CAC NNK TCT GGT ACC AAT GGC ACC AAG AGA TTC GAC AAC CCC-3'
Cassette8_2	5'-ACC TGG TTC CAC GCC ATC CAC GTA NNK GGC ACA AAT GGC ACC AAG AGA TTC GAC AAC CCC-3'
Cassette8_3	5'-ACC TGG TTC CAC GCC ATC CAC GTA TCC NNK ACC AAC GGC ACC AAG AGA TTC GAC AAC CCC-3'
Cassette8_4	5'-ACC TGG TTC CAC GCC ATC CAC GTG TCT GGC NNK AAC GGC ACC AAG AGA TTC GAC AAC CCC-3'
Cassette8_5	5'-ACC TGG TTC CAC GCC ATC CAC GTG TCC GGT ACA NNK GGC ACC AAG AGA TTC GAC AAC CCC-3'
Cassette8_6	5'-ACC TGG TTC CAC GCC ATC CAC GTA TCT GGT ACA AAC NNK ACC AAG AGA TTC GAC AAC CCC-3'
Cassette8_7	5'-ACC TGG TTC CAC GCC ATC CAC GTA TCT GGC ACC AAC GGT NNK AAG AGA TTC GAC AAC CCC-3'
Cassette8_8	5'-ACC TGG TTC CAC GCC ATC CAC GTA TCC GGT ACC AAT GGT ACC NNK AGA TTC GAC AAC CCC-3'
Cassette9_1	5'-TCC GGC ACC AAT GGC ACC AAG NNK TTT GAT AAC CCC GTG CTG CCC TTC AAC GAC GGG GTG-3'
Cassette9_2	5'-TCC GGC ACC AAT GGC ACC AAG AGG NNK GAC AAT CCC GTG CTG CCC TTC AAC GAC GGG GTG-3'
Cassette9_3	5'-TCC GGC ACC AAT GGC ACC AAG AGG TTC NNK AAC CCT GTG CTG CCC TTC AAC GAC GGG GTG-3'
Cassette9_4	5'-TCC GGC ACC AAT GGC ACC AAG AGA TTT GAC NNK CCT GTG CTG CCC TTC AAC GAC GGG GTG-3'
Cassette9_5	5'-TCC GGC ACC AAT GGC ACC AAG AGA TTC GAT AAT NNK GTG CTG CCC TTC AAC GAC GGG GTG-3'
Cassette9_6	5'-TCC GGC ACC AAT GGC ACC AAG AGG TTT GAT AAT CCT NNK CTG CCC TTC AAC GAC GGG GTG-3'
Cassette9_7	5'-TCC GGC ACC AAT GGC ACC AAG AGG TTT GAC AAC CCT GTA NNK CCC TTC AAC GAC GGG GTG-3'
Cassette9_8	5'-TCC GGC ACC AAT GGC ACC AAG AGG TTC GAT AAC CCC GTA CTG NNK TTC AAC GAC GGG GTG-3'
Cassette10_1	5'-TTC GAC AAC CCC GTG CTG CCC NNK AAT GAT GGG GTG TAC TTT GCC AGC ACC GAG AAG TCC-3'
Cassette10_2	5'-TTC GAC AAC CCC GTG CTG CCC TTT NNK GAC GGT GTG TAC TTT GCC AGC ACC GAG AAG TCC-3'
Cassette10_3	5'-TTC GAC AAC CCC GTG CTG CCC TTT AAC NNK GGG GTA TAC TTT GCC AGC ACC GAG AAG TCC-3'
Cassette10_4	5'-TTC GAC AAC CCC GTG CTG CCC TTC AAT GAC NNK GTA TAC TTT GCC AGC ACC GAG AAG TCC-3'
Cassette10_5	5'-TTC GAC AAC CCC GTG CTG CCC TTC AAC GAT GGT NNK TAC TTT GCC AGC ACC GAG AAG TCC-3'
Cassette10_6	5'-TTC GAC AAC CCC GTG CTG CCC TTT AAT GAT GGT GTA NNK TTT GCC AGC ACC GAG AAG TCC-3'
Cassette10_7	5'-TTC GAC AAC CCC GTG CTG CCC TTT AAC GAT GGT GTG TAT NNK GCC AGC ACC GAG AAG TCC-3'
Cassette10_8	5'-TTC GAC AAC CCC GTG CTG CCC TTT AAC GAC GGT GTA TAT TTT NNK AGC ACC GAG AAG TCC-3'
Cassette11_1	5'-AAC GAC GGG GTG TAC TTT GCC NNK ACA GAA AAG TCC AAC ATC ATC AGA GGC TGG ATC TTC-3'
Cassette11_2	5'-AAC GAC GGG GTG TAC TTT GCC AGT NNK GAG AAA TCC AAC ATC ATC AGA GGC TGG ATC TTC-3'
Cassette11_3	5'-AAC GAC GGG GTG TAC TTT GCC AGC ACC NNK AAA TCT AAC ATC ATC AGA GGC TGG ATC TTC-3'
Cassette11_4	5'-AAC GAC GGG GTG TAC TTT GCC AGC ACC GAA NNK TCC AAT ATC ATC AGA GGC TGG ATC TTC-3'
Cassette11_5	5'-AAC GAC GGG GTG TAC TTT GCC AGC ACA GAG AAG NNK AAT ATC ATC AGA GGC TGG ATC TTC-3'
Cassette11_6	5'-AAC GAC GGG GTG TAC TTT GCC AGT ACC GAG AAG TCT NNK ATC ATC AGA GGC TGG ATC TTC-3'
Cassette11_7	5'-AAC GAC GGG GTG TAC TTT GCC AGT ACA GAA AAA TCT AAC NNK ATC AGA GGC TGG ATC TTC-3'
Cassette11_8	5'-AAC GAC GGG GTG TAC TTT GCC AGC ACA GAA AAA TCT AAT ATC NNK AGA GGC TGG ATC TTC-3'
Cassette12_1	5'-ACC GAG AAG TCC AAC ATC ATC NNK GGT TGG ATA TTC GGC ACC ACA CTG GAC AGC AAG ACC-3'
Cassette12_2	5'-ACC GAG AAG TCC AAC ATC ATC AGG NNK TGG ATC TTT GGC ACC ACA CTG GAC AGC AAG ACC-3'
Cassette12_3	5'-ACC GAG AAG TCC AAC ATC ATC AGA GGC NNK ATA TTT GGC ACC ACA CTG GAC AGC AAG ACC-3'
Cassette12_4	5'-ACC GAG AAG TCC AAC ATC ATC AGG GGC TGG NNK TTC GGT ACC ACA CTG GAC AGC AAG ACC-3'
Cassette12_5	5'-ACC GAG AAG TCC AAC ATC ATC AGA GGT TGG ATC NNK GGT ACC ACA CTG GAC AGC AAG ACC-3'
Cassette12_6	5'-ACC GAG AAG TCC AAC ATC ATC AGG GGT TGG ATC TTC NNK ACA ACA CTG GAC AGC AAG ACC-3'
Cassette12_7	5'-ACC GAG AAG TCC AAC ATC ATC AGG GGT TGG ATA TTT GGT NNK ACA CTG GAC AGC AAG ACC-3'
Cassette12_8	5'-ACC GAG AAG TCC AAC ATC ATC AGG GGC TGG ATC TTT GGT ACA NNK CTG GAC AGC AAG ACC-3'
Cassette13_1	5'-GGC TGG ATC TTC GGC ACC ACA NNK GAT AGT AAG ACC CAG AGC CTG CTG ATC GTG AAC AAC-3'
Cassette13_2	5'-GGC TGG ATC TTC GGC ACC ACA CTC NNK AGC AAA ACC CAG AGC CTG CTG ATC GTG AAC AAC-3'
Cassette13_3	5'-GGC TGG ATC TTC GGC ACC ACA CTC GAC NNK AAG ACA CAG AGC CTG CTG ATC GTG AAC AAC-3'
Cassette13_4	5'-GGC TGG ATC TTC GGC ACC ACA CTG GAT AGC NNK ACA CAG AGC CTG CTG ATC GTG AAC AAC-3'
Cassette13_5	5'-GGC TGG ATC TTC GGC ACC ACA CTG GAC AGT AAA NNK CAG AGC CTG CTG ATC GTG AAC AAC-3'
Cassette13_6	5'-GGC TGG ATC TTC GGC ACC ACA CTC GAT AGT AAA ACA NNK AGC CTG CTG ATC GTG AAC AAC-3'
Cassette13_7	5'-GGC TGG ATC TTC GGC ACC ACA CTC GAT AGC AAG ACC CAA NNK CTG CTG ATC GTG AAC AAC-3'
Cassette13_8	5'-GGC TGG ATC TTC GGC ACC ACA CTC GAC AGC AAA ACA CAA AGC NNK CTG ATC GTG AAC AAC-3'
Cassette14_1	5'-GAC AGC AAG ACC CAG AGC CTG NNK ATA GTA AAC AAC GCC ACC AAC GTG GTC ATC AAA GTG-3'
Cassette14_2	5'-GAC AGC AAG ACC CAG AGC CTG CTC NNK GTG AAT AAC GCC ACC AAC GTG GTC ATC AAA GTG-3'
Cassette14_3	5'-GAC AGC AAG ACC CAG AGC CTG CTC ATC NNK AAC AAT GCC ACC AAC GTG GTC ATC AAA GTG-3'
Cassette14_4	5'-GAC AGC AAG ACC CAG AGC CTG CTG ATA GTG NNK AAT GCC ACC AAC GTG GTC ATC AAA GTG-3'
Cassette14_5	5'-GAC AGC AAG ACC CAG AGC CTG CTG ATC GTA AAT NNK GCC ACC AAC GTG GTC ATC AAA GTG-3'
Cassette14_6	5'-GAC AGC AAG ACC CAG AGC CTG CTC ATA GTA AAT AAT NNK ACC AAC GTG GTC ATC AAA GTG-3'
Cassette14_7	5'-GAC AGC AAG ACC CAG AGC CTG CTC ATC GTA AAC AAC GCA NNK AAC GTG GTC ATC AAA GTG-3'
Cassette14_8	5'-GAC AGC AAG ACC CAG AGC CTG CTC ATC GTG AAT AAT GCA ACC NNK GTG GTC ATC AAA GTG-3'
Cassette15_1	5'-ATC GTG AAC AAC GCC ACC AAC NNK GTA ATA AAA GTG TGC GAG TTC CAG TTC TGC AAC GAC-3'
Cassette15_2	5'-ATC GTG AAC AAC GCC ACC AAC GTA NNK ATC AAG GTG TGC GAG TTC CAG TTC TGC AAC GAC-3'
Cassette15_3	5'-ATC GTG AAC AAC GCC ACC AAC GTA GTC NNK AAA GTA TGC GAG TTC CAG TTC TGC AAC GAC-3'
Cassette15_4	5'-ATC GTG AAC AAC GCC ACC AAC GTG GTA ATC NNK GTA TGC GAG TTC CAG TTC TGC AAC GAC-3'
Cassette15_5	5'-ATC GTG AAC AAC GCC ACC AAC GTG GTC ATA AAG NNK TGC GAG TTC CAG TTC TGC AAC GAC-3'
Cassette15_6	5'-ATC GTG AAC AAC GCC ACC AAC GTA GTA ATA AAG GTA NNK GAG TTC CAG TTC TGC AAC GAC-3'
Cassette15_7	5'-ATC GTG AAC AAC GCC ACC AAC GTA GTA ATC AAA GTA TGT NNK TTC CAG TTC TGC AAC GAC-3'
Cassette15_8	5'-ATC GTG AAC AAC GCC ACC AAC GTA GTC ATC AAG GTA TGT GAG NNK CAG TTC TGC AAC GAC-3'
Cassette16_1	5'-GTC ATC AAA GTG TGC GAG TTC NNK TTT TGT AAC GAC CCC TTC CTG GGC GTC TAC TAC CAC-3'
Cassette16_2	5'-GTC ATC AAA GTG TGC GAG TTC CAA NNK TGC AAT GAC CCC TTC CTG GGC GTC TAC TAC CAC-3'
Cassette16_3	5'-GTC ATC AAA GTG TGC GAG TTC CAA TTC NNK AAC GAT CCC TTC CTG GGC GTC TAC TAC CAC-3'
Cassette16_4	5'-GTC ATC AAA GTG TGC GAG TTC CAG TTT TGC NNK GAT CCC TTC CTG GGC GTC TAC TAC CAC-3'
Cassette16_5	5'-GTC ATC AAA GTG TGC GAG TTC CAG TTC TGT AAT NNK CCC TTC CTG GGC GTC TAC TAC CAC-3'
Cassette16_6	5'-GTC ATC AAA GTG TGC GAG TTC CAA TTT TGT AAT GAT NNK TTC CTG GGC GTC TAC TAC CAC-3'
Cassette16_7	5'-GTC ATC AAA GTG TGC GAG TTC CAA TTT TGC AAC GAT CCT NNK CTG GGC GTC TAC TAC CAC-3'
Cassette16_8	5'-GTC ATC AAA GTG TGC GAG TTC CAA TTC TGT AAC GAC CCT TTC NNK GGC GTC TAC TAC CAC-3'
Cassette17_1	5'-TTC TGC AAC GAC CCC TTC CTG NNK GTA TAT TAC CAC AAG AAC AAC AAG AGC TGG ATG GAA-3'
Cassette17_2	5'-TTC TGC AAC GAC CCC TTC CTG GGT NNK TAC TAT CAC AAG AAC AAC AAG AGC TGG ATG GAA-3'
Cassette17_3	5'-TTC TGC AAC GAC CCC TTC CTG GGT GTC NNK TAC CAT AAG AAC AAC AAG AGC TGG ATG GAA-3'
Cassette17_4	5'-TTC TGC AAC GAC CCC TTC CTG GGC GTA TAC NNK CAT AAG AAC AAC AAG AGC TGG ATG GAA-3'
Cassette17_5	5'-TTC TGC AAC GAC CCC TTC CTG GGC GTC TAT TAT NNK AAG AAC AAC AAG AGC TGG ATG GAA-3'
Cassette17_6	5'-TTC TGC AAC GAC CCC TTC CTG GGT GTA TAT TAT CAT NNK AAC AAC AAG AGC TGG ATG GAA-3'
Cassette17_7	5'-TTC TGC AAC GAC CCC TTC CTG GGT GTA TAC TAC CAT AAA NNK AAC AAG AGC TGG ATG GAA-3'
Cassette17_8	5'-TTC TGC AAC GAC CCC TTC CTG GGT GTC TAT TAT CAC AAA AAC NNK AAG AGC TGG ATG GAA-3'
Cassette18_1	5'-GTC TAC TAC CAC AAG AAC AAC NNK AGT TGG ATG GAG AGC GAG TTC CGG GTG TAC AGC AGC-3'
Cassette18_2	5'-GTC TAC TAC CAC AAG AAC AAC AAA NNK TGG ATG GAA AGT GAG TTC CGG GTG TAC AGC AGC-3'
Cassette18_3	5'-GTC TAC TAC CAC AAG AAC AAC AAG AGC NNK ATG GAG AGT GAG TTC CGG GTG TAC AGC AGC-3'
Cassette18_4	5'-GTC TAC TAC CAC AAG AAC AAC AAG AGC TGG NNK GAG AGC GAA TTC CGG GTG TAC AGC AGC-3'
Cassette18_5	5'-GTC TAC TAC CAC AAG AAC AAC AAG AGT TGG ATG NNK AGT GAA TTC CGG GTG TAC AGC AGC-3'
Cassette18_6	5'-GTC TAC TAC CAC AAG AAC AAC AAG AGC TGG ATG GAA NNK GAA TTT CGG GTG TAC AGC AGC-3'
Cassette18_7	5'-GTC TAC TAC CAC AAG AAC AAC AAA AGC TGG ATG GAG AGC NNK TTT CGG GTG TAC AGC AGC-3'
Cassette18_8	5'-GTC TAC TAC CAC AAG AAC AAC AAA AGT TGG ATG GAA AGC GAA NNK CGG GTG TAC AGC AGC-3'
Cassette19_1	5'-AGC TGG ATG GAA AGC GAG TTC NNK GTA TAT AGC AGC GCC AAC AAC TGC ACC TTC GAG TAC-3'
Cassette19_2	5'-AGC TGG ATG GAA AGC GAG TTC CGA NNK TAC AGT AGC GCC AAC AAC TGC ACC TTC GAG TAC-3'
Cassette19_3	5'-AGC TGG ATG GAA AGC GAG TTC CGA GTG NNK AGC AGT GCC AAC AAC TGC ACC TTC GAG TAC-3'
Cassette19_4	5'-AGC TGG ATG GAA AGC GAG TTC CGG GTA TAC NNK AGT GCC AAC AAC TGC ACC TTC GAG TAC-3'
Cassette19_5	5'-AGC TGG ATG GAA AGC GAG TTC CGG GTG TAT AGT NNK GCC AAC AAC TGC ACC TTC GAG TAC-3'
Cassette19_6	5'-AGC TGG ATG GAA AGC GAG TTC CGA GTA TAT AGT AGT NNK AAC AAC TGC ACC TTC GAG TAC-3'
Cassette19_7	5'-AGC TGG ATG GAA AGC GAG TTC CGA GTA TAC AGC AGC GCA NNK AAC TGC ACC TTC GAG TAC-3'
Cassette19_8	5'-AGC TGG ATG GAA AGC GAG TTC CGA GTG TAT AGC AGC GCA AAC NNK TGC ACC TTC GAG TAC-3'
Cassette20_1	5'-GTG TAC AGC AGC GCC AAC AAC NNK ACA TTT GAG TAC GTG TCC CAG CCT TTC CTG ATG GAC-3'
Cassette20_2	5'-GTG TAC AGC AGC GCC AAC AAC TGT NNK TTC GAA TAC GTG TCC CAG CCT TTC CTG ATG GAC-3'
Cassette20_3	5'-GTG TAC AGC AGC GCC AAC AAC TGT ACC NNK GAG TAT GTG TCC CAG CCT TTC CTG ATG GAC-3'
Cassette20_4	5'-GTG TAC AGC AGC GCC AAC AAC TGC ACA TTC NNK TAT GTG TCC CAG CCT TTC CTG ATG GAC-3'
Cassette20_5	5'-GTG TAC AGC AGC GCC AAC AAC TGC ACC TTT GAA NNK GTG TCC CAG CCT TTC CTG ATG GAC-3'
Cassette20_6	5'-GTG TAC AGC AGC GCC AAC AAC TGT ACA TTT GAA TAT NNK TCC CAG CCT TTC CTG ATG GAC-3'
Cassette20_7	5'-GTG TAC AGC AGC GCC AAC AAC TGT ACC TTT GAG TAC GTA NNK CAG CCT TTC CTG ATG GAC-3'
Cassette20_8	5'-GTG TAC AGC AGC GCC AAC AAC TGT ACC TTC GAA TAT GTA TCC NNK CCT TTC CTG ATG GAC-3'
Cassette21_1	5'-ACC TTC GAG TAC GTG TCC CAG NNK TTT CTC ATG GAC CTG GAA GGC AAG CAG GGC AAC TTC-3'
Cassette21_2	5'-ACC TTC GAG TAC GTG TCC CAG CCG NNK CTG ATG GAT CTG GAA GGC AAG CAG GGC AAC TTC-3'
Cassette21_3	5'-ACC TTC GAG TAC GTG TCC CAG CCT TTT NNK ATG GAT CTC GAA GGC AAG CAG GGC AAC TTC-3'
Cassette21_4	5'-ACC TTC GAG TAC GTG TCC CAG CCT TTC CTC NNK GAT CTG GAA GGC AAG CAG GGC AAC TTC-3'
Cassette21_5	5'-ACC TTC GAG TAC GTG TCC CAG CCG TTC CTC ATG NNK CTC GAA GGC AAG CAG GGC AAC TTC-3'
Cassette21_6	5'-ACC TTC GAG TAC GTG TCC CAG CCT TTT CTG ATG GAC NNK GAG GGC AAG CAG GGC AAC TTC-3'
Cassette21_7	5'-ACC TTC GAG TAC GTG TCC CAG CCT TTT CTC ATG GAT CTG NNK GGT AAG CAG GGC AAC TTC-3'
Cassette21_8	5'-ACC TTC GAG TAC GTG TCC CAG CCG TTT CTG ATG GAC CTC GAA NNK AAG CAG GGC AAC TTC-3'
Cassette22_1	5'-TTC CTG ATG GAC CTG GAA GGC NNK CAA GGT AAC TTC AAG AAC CTG CGC GAG TTC GTG TTC-3'
Cassette22_2	5'-TTC CTG ATG GAC CTG GAA GGC AAA NNK GGC AAT TTC AAG AAC CTG CGC GAG TTC GTG TTC-3'
Cassette22_3	5'-TTC CTG ATG GAC CTG GAA GGC AAG CAA NNK AAT TTT AAG AAC CTG CGC GAG TTC GTG TTC-3'
Cassette22_4	5'-TTC CTG ATG GAC CTG GAA GGC AAA CAG GGT NNK TTT AAG AAC CTG CGC GAG TTC GTG TTC-3'
Cassette22_5	5'-TTC CTG ATG GAC CTG GAA GGC AAG CAA GGC AAC NNK AAA AAC CTG CGC GAG TTC GTG TTC-3'
Cassette22_6	5'-TTC CTG ATG GAC CTG GAA GGC AAG CAG GGT AAT TTC NNK AAC CTG CGC GAG TTC GTG TTC-3'
Cassette22_7	5'-TTC CTG ATG GAC CTG GAA GGC AAA CAA GGC AAC TTT AAG NNK CTG CGC GAG TTC GTG TTC-3'
Cassette22_8	5'-TTC CTG ATG GAC CTG GAA GGC AAG CAG GGT AAC TTT AAA AAC NNK CGC GAG TTC GTG TTC-3'
Cassette23_1	5'-CAG GGC AAC TTC AAG AAC CTG NNK GAA TTT GTG TTC AAG AAC ATC GAC GGC TAC TTC AAG-3'
Cassette23_2	5'-CAG GGC AAC TTC AAG AAC CTG CGA NNK TTC GTA TTC AAG AAC ATC GAC GGC TAC TTC AAG-3'
Cassette23_3	5'-CAG GGC AAC TTC AAG AAC CTG CGA GAG NNK GTG TTT AAG AAC ATC GAC GGC TAC TTC AAG-3'
Cassette23_4	5'-CAG GGC AAC TTC AAG AAC CTG CGC GAA TTC NNK TTT AAG AAC ATC GAC GGC TAC TTC AAG-3'
Cassette23_5	5'-CAG GGC AAC TTC AAG AAC CTG CGC GAG TTT GTA NNK AAG AAC ATC GAC GGC TAC TTC AAG-3'
Cassette23_6	5'-CAG GGC AAC TTC AAG AAC CTG CGA GAA TTT GTA TTT NNK AAC ATC GAC GGC TAC TTC AAG-3'
Cassette23_7	5'-CAG GGC AAC TTC AAG AAC CTG CGA GAG TTT GTA TTC AAA NNK ATC GAC GGC TAC TTC AAG-3'
Cassette23_8	5'-CAG GGC AAC TTC AAG AAC CTG CGA GAG TTC GTA TTT AAA AAC NNK GAC GGC TAC TTC AAG-3'
Cassette24_1	5'-GAG TTC GTG TTC AAG AAC ATC NNK GGT TAT TTC AAG ATC TAC AGC AAG CAC ACC CCT ATC-3'
Cassette24_2	5'-GAG TTC GTG TTC AAG AAC ATC GAT NNK TAC TTT AAG ATC TAC AGC AAG CAC ACC CCT ATC-3'
Cassette24_3	5'-GAG TTC GTG TTC AAG AAC ATC GAT GGC NNK TTC AAA ATC TAC AGC AAG CAC ACC CCT ATC-3'
Cassette24_4	5'-GAG TTC GTG TTC AAG AAC ATC GAC GGT TAC NNK AAA ATC TAC AGC AAG CAC ACC CCT ATC-3'
Cassette24_5	5'-GAG TTC GTG TTC AAG AAC ATC GAC GGC TAT TTT NNK ATC TAC AGC AAG CAC ACC CCT ATC-3'
Cassette24_6	5'-GAG TTC GTG TTC AAG AAC ATC GAT GGT TAT TTT AAA NNK TAC AGC AAG CAC ACC CCT ATC-3'
Cassette24_7	5'-GAG TTC GTG TTC AAG AAC ATC GAT GGT TAC TTC AAG ATA NNK AGC AAG CAC ACC CCT ATC-3'
Cassette24_8	5'-GAG TTC GTG TTC AAG AAC ATC GAT GGC TAT TTT AAG ATA TAC NNK AAG CAC ACC CCT ATC-3'
Cassette25_1	5'-GGC TAC TTC AAG ATC TAC AGC NNK CAT ACA CCT ATC AAC CTC GTG CGG GAT CTG CCT CAG-3'
Cassette25_2	5'-GGC TAC TTC AAG ATC TAC AGC AAA NNK ACC CCG ATC AAC CTC GTG CGG GAT CTG CCT CAG-3'
Cassette25_3	5'-GGC TAC TTC AAG ATC TAC AGC AAG CAT NNK CCG ATA AAC CTC GTG CGG GAT CTG CCT CAG-3'
Cassette25_4	5'-GGC TAC TTC AAG ATC TAC AGC AAA CAC ACA NNK ATA AAC CTC GTG CGG GAT CTG CCT CAG-3'
Cassette25_5	5'-GGC TAC TTC AAG ATC TAC AGC AAG CAT ACC CCT NNK AAT CTC GTG CGG GAT CTG CCT CAG-3'
Cassette25_6	5'-GGC TAC TTC AAG ATC TAC AGC AAG CAC ACA CCG ATC NNK CTC GTG CGG GAT CTG CCT CAG-3'
Cassette25_7	5'-GGC TAC TTC AAG ATC TAC AGC AAA CAT ACC CCT ATA AAC NNK GTG CGG GAT CTG CCT CAG-3'
Cassette25_8	5'-GGC TAC TTC AAG ATC TAC AGC AAG CAC ACC CCG ATA AAT CTC NNK CGG GAT CTG CCT CAG-3'
Cassette26_1	5'-CAC ACC CCT ATC AAC CTC GTG NNK GAC CTC CCT CAG GGC TTC TCT GCT CTG GAA CCC CTG-3'
Cassette26_2	5'-CAC ACC CCT ATC AAC CTC GTG CGA NNK CTG CCG CAG GGC TTC TCT GCT CTG GAA CCC CTG-3'
Cassette26_3	5'-CAC ACC CCT ATC AAC CTC GTG CGA GAT NNK CCT CAA GGC TTC TCT GCT CTG GAA CCC CTG-3'
Cassette26_4	5'-CAC ACC CCT ATC AAC CTC GTG CGG GAC CTG NNK CAA GGC TTC TCT GCT CTG GAA CCC CTG-3'
Cassette26_5	5'-CAC ACC CCT ATC AAC CTC GTG CGG GAT CTC CCG NNK GGC TTC TCT GCT CTG GAA CCC CTG-3'
Cassette26_6	5'-CAC ACC CCT ATC AAC CTC GTG CGA GAC CTC CCG CAA NNK TTC TCT GCT CTG GAA CCC CTG-3'
Cassette26_7	5'-CAC ACC CCT ATC AAC CTC GTG CGA GAT CTC CCT CAG GGT NNK TCT GCT CTG GAA CCC CTG-3'
Cassette26_8	5'-CAC ACC CCT ATC AAC CTC GTG CGA GAT CTG CCG CAA GGT TTC NNK GCT CTG GAA CCC CTG-3'
Cassette27_1	5'-GAT CTG CCT CAG GGC TTC TCT NNK CTC GAG CCC CTG GTG GAT CTG CCC ATC GGC ATC AAC-3'
Cassette27_2	5'-GAT CTG CCT CAG GGC TTC TCT GCA NNK GAA CCT CTG GTG GAT CTG CCC ATC GGC ATC AAC-3'
Cassette27_3	5'-GAT CTG CCT CAG GGC TTC TCT GCA CTG NNK CCC CTC GTG GAT CTG CCC ATC GGC ATC AAC-3'
Cassette27_4	5'-GAT CTG CCT CAG GGC TTC TCT GCT CTC GAA NNK CTC GTG GAT CTG CCC ATC GGC ATC AAC-3'
Cassette27_5	5'-GAT CTG CCT CAG GGC TTC TCT GCT CTG GAG CCT NNK GTG GAT CTG CCC ATC GGC ATC AAC-3'
Cassette27_6	5'-GAT CTG CCT CAG GGC TTC TCT GCA CTC GAG CCT CTC NNK GAT CTG CCC ATC GGC ATC AAC-3'
Cassette27_7	5'-GAT CTG CCT CAG GGC TTC TCT GCA CTC GAA CCC CTC GTA NNK CTG CCC ATC GGC ATC AAC-3'
Cassette27_8	5'-GAT CTG CCT CAG GGC TTC TCT GCA CTG GAG CCT CTG GTA GAT NNK CCC ATC GGC ATC AAC-3'
Cassette28_1	5'-CTG GAA CCC CTG GTG GAT CTG NNK ATA GGT ATC AAC ATC ACC CGG TTT CAG ACA CTG CTG-3'
Cassette28_2	5'-CTG GAA CCC CTG GTG GAT CTG CCT NNK GGC ATA AAC ATC ACC CGG TTT CAG ACA CTG CTG-3'
Cassette28_3	5'-CTG GAA CCC CTG GTG GAT CTG CCT ATC NNK ATC AAT ATC ACC CGG TTT CAG ACA CTG CTG-3'
Cassette28_4	5'-CTG GAA CCC CTG GTG GAT CTG CCC ATA GGC NNK AAT ATC ACC CGG TTT CAG ACA CTG CTG-3'
Cassette28_5	5'-CTG GAA CCC CTG GTG GAT CTG CCC ATC GGT ATA NNK ATC ACC CGG TTT CAG ACA CTG CTG-3'
Cassette28_6	5'-CTG GAA CCC CTG GTG GAT CTG CCT ATA GGT ATA AAT NNK ACC CGG TTT CAG ACA CTG CTG-3'
Cassette28_7	5'-CTG GAA CCC CTG GTG GAT CTG CCT ATC GGT ATC AAC ATA NNK CGG TTT CAG ACA CTG CTG-3'
Cassette28_8	5'-CTG GAA CCC CTG GTG GAT CTG CCT ATC GGC ATA AAT ATA ACC NNK TTT CAG ACA CTG CTG-3'
Cassette29_1	5'-ATC GGC ATC AAC ATC ACC CGG NNK CAA ACC CTG CTG GCC CTG CAC AGA AGC TAC CTG ACA-3'
Cassette29_2	5'-ATC GGC ATC AAC ATC ACC CGG TTC NNK ACA CTC CTG GCC CTG CAC AGA AGC TAC CTG ACA-3'
Cassette29_3	5'-ATC GGC ATC AAC ATC ACC CGG TTT CAA NNK CTC CTC GCC CTG CAC AGA AGC TAC CTG ACA-3'
Cassette29_4	5'-ATC GGC ATC AAC ATC ACC CGG TTC CAG ACC NNK CTC GCC CTG CAC AGA AGC TAC CTG ACA-3'
Cassette29_5	5'-ATC GGC ATC AAC ATC ACC CGG TTT CAA ACA CTG NNK GCA CTG CAC AGA AGC TAC CTG ACA-3'
Cassette29_6	5'-ATC GGC ATC AAC ATC ACC CGG TTT CAG ACC CTC CTG NNK CTG CAC AGA AGC TAC CTG ACA-3'
Cassette29_7	5'-ATC GGC ATC AAC ATC ACC CGG TTC CAA ACA CTG CTC GCC NNK CAC AGA AGC TAC CTG ACA-3'
Cassette29_8	5'-ATC GGC ATC AAC ATC ACC CGG TTT CAG ACC CTG CTC GCA CTG NNK AGA AGC TAC CTG ACA-3'
Cassette30_1	5'-CAG ACA CTG CTG GCC CTG CAC NNK AGT TAT CTG ACA CCT GGC GAT AGC AGC AGC GGA TGG-3'
Cassette30_2	5'-CAG ACA CTG CTG GCC CTG CAC AGG NNK TAC CTC ACA CCT GGC GAT AGC AGC AGC GGA TGG-3'
Cassette30_3	5'-CAG ACA CTG CTG GCC CTG CAC AGG AGC NNK CTG ACC CCT GGC GAT AGC AGC AGC GGA TGG-3'
Cassette30_4	5'-CAG ACA CTG CTG GCC CTG CAC AGA AGT TAC NNK ACC CCT GGC GAT AGC AGC AGC GGA TGG-3'
Cassette30_5	5'-CAG ACA CTG CTG GCC CTG CAC AGA AGC TAT CTC NNK CCT GGC GAT AGC AGC AGC GGA TGG-3'
Cassette30_6	5'-CAG ACA CTG CTG GCC CTG CAC AGG AGT TAT CTC ACC NNK GGC GAT AGC AGC AGC GGA TGG-3'
Cassette30_7	5'-CAG ACA CTG CTG GCC CTG CAC AGG AGC TAT CTC ACA CCG NNK GAT AGC AGC AGC GGA TGG-3'
Cassette30_8	5'-CAG ACA CTG CTG GCC CTG CAC AGG AGC TAC CTC ACC CCG GGC NNK AGC AGC AGC GGA TGG-3'
Cassette31_1	5'-AGC TAC CTG ACA CCT GGC GAT NNK AGT AGT GGA TGG ACA GCT GGT GCC GCC GCT TAC TAT-3'
Cassette31_2	5'-AGC TAC CTG ACA CCT GGC GAT AGT NNK AGC GGT TGG ACA GCT GGT GCC GCC GCT TAC TAT-3'
Cassette31_3	5'-AGC TAC CTG ACA CCT GGC GAT AGC AGC NNK GGT TGG ACC GCT GGT GCC GCC GCT TAC TAT-3'
Cassette31_4	5'-AGC TAC CTG ACA CCT GGC GAT AGC AGC AGT NNK TGG ACA GCA GGT GCC GCC GCT TAC TAT-3'
Cassette31_5	5'-AGC TAC CTG ACA CCT GGC GAT AGC AGT AGC GGA NNK ACC GCT GGT GCC GCC GCT TAC TAT-3'
Cassette31_6	5'-AGC TAC CTG ACA CCT GGC GAT AGC AGT AGC GGT TGG NNK GCA GGT GCC GCC GCT TAC TAT-3'
Cassette31_7	5'-AGC TAC CTG ACA CCT GGC GAT AGT AGC AGC GGA TGG ACC NNK GGT GCC GCC GCT TAC TAT-3'
Cassette31_8	5'-AGC TAC CTG ACA CCT GGC GAT AGT AGT AGT GGT TGG ACC GCT NNK GCC GCC GCT TAC TAT-3'
Cassette32_1	5'-AGC AGC GGA TGG ACA GCT GGT NNK GCA GCA TAC TAT GTG GGC TAC CTG CAG CCT AGA ACC-3'
Cassette32_2	5'-AGC AGC GGA TGG ACA GCT GGT GCA NNK GCT TAT TAT GTG GGC TAC CTG CAG CCT AGA ACC-3'
Cassette32_3	5'-AGC AGC GGA TGG ACA GCT GGT GCA GCC NNK TAC TAC GTG GGC TAC CTG CAG CCT AGA ACC-3'
Cassette32_4	5'-AGC AGC GGA TGG ACA GCT GGT GCC GCA GCT NNK TAC GTG GGC TAC CTG CAG CCT AGA ACC-3'
Cassette32_5	5'-AGC AGC GGA TGG ACA GCT GGT GCC GCC GCA TAT NNK GTG GGC TAC CTG CAG CCT AGA ACC-3'
Cassette32_6	5'-AGC AGC GGA TGG ACA GCT GGT GCA GCA GCA TAT TAC NNK GGC TAC CTG CAG CCT AGA ACC-3'
Cassette32_7	5'-AGC AGC GGA TGG ACA GCT GGT GCA GCA GCT TAC TAT GTA NNK TAC CTG CAG CCT AGA ACC-3'
Cassette32_8	5'-AGC AGC GGA TGG ACA GCT GGT GCA GCC GCA TAT TAT GTA GGC NNK CTG CAG CCT AGA ACC-3'
Cassette33_1	5'-GCC GCT TAC TAT GTG GGC TAC NNK CAA CCG AGA ACC TTC CTG CTG AAG TAC AAC GAG AAC-3'
Cassette33_2	5'-GCC GCT TAC TAT GTG GGC TAC CTC NNK CCT AGG ACC TTC CTG CTG AAG TAC AAC GAG AAC-3'
Cassette33_3	5'-GCC GCT TAC TAT GTG GGC TAC CTC CAG NNK AGA ACA TTC CTG CTG AAG TAC AAC GAG AAC-3'
Cassette33_4	5'-GCC GCT TAC TAT GTG GGC TAC CTG CAA CCT NNK ACA TTC CTG CTG AAG TAC AAC GAG AAC-3'
Cassette33_5	5'-GCC GCT TAC TAT GTG GGC TAC CTG CAG CCG AGG NNK TTC CTG CTG AAG TAC AAC GAG AAC-3'
Cassette33_6	5'-GCC GCT TAC TAT GTG GGC TAC CTC CAA CCG AGG ACA NNK CTG CTG AAG TAC AAC GAG AAC-3'
Cassette33_7	5'-GCC GCT TAC TAT GTG GGC TAC CTC CAA CCT AGA ACC TTT NNK CTG AAG TAC AAC GAG AAC-3'
Cassette33_8	5'-GCC GCT TAC TAT GTG GGC TAC CTC CAG CCT AGG ACA TTT CTG NNK AAG TAC AAC GAG AAC-3'
Cassette34_1	5'-CAG CCT AGA ACC TTC CTG CTG NNK TAT AAT GAG AAC GGC ACC ATC ACC GAC GCC GTG GAT-3'
Cassette34_2	5'-CAG CCT AGA ACC TTC CTG CTG AAA NNK AAC GAA AAC GGC ACC ATC ACC GAC GCC GTG GAT-3'
Cassette34_3	5'-CAG CCT AGA ACC TTC CTG CTG AAG TAT NNK GAA AAT GGC ACC ATC ACC GAC GCC GTG GAT-3'
Cassette34_4	5'-CAG CCT AGA ACC TTC CTG CTG AAA TAC AAT NNK AAT GGC ACC ATC ACC GAC GCC GTG GAT-3'
Cassette34_5	5'-CAG CCT AGA ACC TTC CTG CTG AAG TAT AAC GAG NNK GGT ACC ATC ACC GAC GCC GTG GAT-3'
Cassette34_6	5'-CAG CCT AGA ACC TTC CTG CTG AAG TAC AAT GAA AAC NNK ACC ATC ACC GAC GCC GTG GAT-3'
Cassette34_7	5'-CAG CCT AGA ACC TTC CTG CTG AAA TAT AAC GAG AAT GGC NNK ATC ACC GAC GCC GTG GAT-3'
Cassette34_8	5'-CAG CCT AGA ACC TTC CTG CTG AAG TAC AAC GAA AAT GGT ACC NNK ACC GAC GCC GTG GAT-3'
Cassette35_1	5'-TAC AAC GAG AAC GGC ACC ATC NNK GAT GCA GTG GAT TGT GCT CTG GAT CCT CTG AGC GAG-3'
Cassette35_2	5'-TAC AAC GAG AAC GGC ACC ATC ACA NNK GCC GTA GAT TGT GCT CTG GAT CCT CTG AGC GAG-3'
Cassette35_3	5'-TAC AAC GAG AAC GGC ACC ATC ACC GAT NNK GTA GAC TGT GCT CTG GAT CCT CTG AGC GAG-3'
Cassette35_4	5'-TAC AAC GAG AAC GGC ACC ATC ACA GAC GCA NNK GAC TGT GCT CTG GAT CCT CTG AGC GAG-3'
Cassette35_5	5'-TAC AAC GAG AAC GGC ACC ATC ACC GAT GCC GTG NNK TGC GCT CTG GAT CCT CTG AGC GAG-3'
Cassette35_6	5'-TAC AAC GAG AAC GGC ACC ATC ACC GAC GCA GTA GAT NNK GCT CTG GAT CCT CTG AGC GAG-3'
Cassette35_7	5'-TAC AAC GAG AAC GGC ACC ATC ACA GAT GCC GTG GAC TGT NNK CTG GAT CCT CTG AGC GAG-3'
Cassette35_8	5'-TAC AAC GAG AAC GGC ACC ATC ACC GAC GCA GTG GAC TGC GCT NNK GAT CCT CTG AGC GAG-3'
Cassette36_1	5'-GAC GCC GTG GAT TGT GCT CTG NNK CCG CTC AGC GAG ACA AAG TGC ACC CTG AAG TCC TTC-3'
Cassette36_2	5'-GAC GCC GTG GAT TGT GCT CTG GAC NNK CTG AGT GAG ACA AAG TGC ACC CTG AAG TCC TTC-3'
Cassette36_3	5'-GAC GCC GTG GAT TGT GCT CTG GAT CCT NNK AGT GAA ACA AAG TGC ACC CTG AAG TCC TTC-3'
Cassette36_4	5'-GAC GCC GTG GAT TGT GCT CTG GAT CCT CTC NNK GAG ACC AAG TGC ACC CTG AAG TCC TTC-3'
Cassette36_5	5'-GAC GCC GTG GAT TGT GCT CTG GAT CCG CTG AGC NNK ACC AAG TGC ACC CTG AAG TCC TTC-3'
Cassette36_6	5'-GAC GCC GTG GAT TGT GCT CTG GAC CCT CTC AGC GAA NNK AAG TGC ACC CTG AAG TCC TTC-3'
Cassette36_7	5'-GAC GCC GTG GAT TGT GCT CTG GAC CCG CTC AGT GAA ACA NNK TGC ACC CTG AAG TCC TTC-3'
Cassette36_8	5'-GAC GCC GTG GAT TGT GCT CTG GAC CCG CTG AGC GAA ACA AAG NNK ACC CTG AAG TCC TTC-3'
