## Supplemental Table 2 for "Probing the biophysical constraints of SARS-CoV-2 spike N-terminal domain using deep mutational scanning"

### Sheet: Table_S2
Name	Sequence
Cassette1_Rprimer	5'-GCT GGA CAC CAG AGG CAG CAG-3'
Cassette2_Rprimer	5'-TCT GGT GGT CAG GTT CAC ACA-3'
Cassette3_Rprimer	5'-GGT GTA GGC TGG AGG CAG CTG-3'
Cassette4_Rprimer	5'-GTA CAC GCC TCT GGT AAA GCT-3'
Cassette5_Rprimer	5'-GGA TCT GAA CAC CTT GTC GGG-3'
Cassette6_Rprimer	5'-GTC CTG GGT AGA GTG CAG CAC-3'
Cassette7_Rprimer	5'-GTT GCT GAA GAA AGG CAG GAA-3'
Cassette8_Rprimer	5'-GTG GAT GGC GTG GAA CCA GGT-3'
Cassette9_Rprimer	5'-CTT GGT GCC ATT GGT GCC GGA-3'
Cassette10_Rprimer	5'-GGG CAG CAC GGG GTT GTC GAA-3'
Cassette11_Rprimer	5'-GGC AAA GTA CAC CCC GTC GTT-3'
Cassette12_Rprimer	5'-GAT GAT GTT GGA CTT CTC GGT-3'
Cassette13_Rprimer	5'-TGT GGT GCC GAA GAT CCA GCC-3'
Cassette14_Rprimer	5'-CAG GCT CTG GGT CTT GCT GTC-3'
Cassette15_Rprimer	5'-GTT GGT GGC GTT GTT CAC GAT-3'
Cassette16_Rprimer	5'-GAA CTC GCA CAC TTT GAT GAC-3'
Cassette17_Rprimer	5'-CAG GAA GGG GTC GTT GCA GAA-3'
Cassette18_Rprimer	5'-GTT GTT CTT GTG GTA GTA GAC-3'
Cassette19_Rprimer	5'-GAA CTC GCT TTC CAT CCA GCT-3'
Cassette20_Rprimer	5'-GTT GTT GGC GCT GCT GTA CAC-3'
Cassette21_Rprimer	5'-CTG GGA CAC GTA CTC GAA GGT-3'
Cassette22_Rprimer	5'-GCC TTC CAG GTC CAT CAG GAA-3'
Cassette23_Rprimer	5'-CAG GTT CTT GAA GTT GCC CTG-3'
Cassette24_Rprimer	5'-GAT GTT CTT GAA CAC GAA CTC-3'
Cassette25_Rprimer	5'-GCT GTA GAT CTT GAA GTA GCC-3'
Cassette26_Rprimer	5'-CAC GAG GTT GAT AGG GGT GTG-3'
Cassette27_Rprimer	5'-AGA GAA GCC CTG AGG CAG ATC-3'
Cassette28_Rprimer	5'-CAG ATC CAC CAG GGG TTC CAG-3'
Cassette29_Rprimer	5'-CCG GGT GAT GTT GAT GCC GAT-3'
Cassette30_Rprimer	5'-GTG CAG GGC CAG CAG TGT CTG-3'
Cassette31_Rprimer	5'-ATC GCC AGG TGT CAG GTA GCT-3'
Cassette32_Rprimer	5'-ACC AGC TGT CCA TCC GCT GCT-3'
Cassette33_Rprimer	5'-GTA GCC CAC ATA GTA AGC GGC-3'
Cassette34_Rprimer	5'-CAG CAG GAA GGT TCT AGG CTG-3'
Cassette35_Rprimer	5'-GAT GGT GCC GTT CTC GTT GTA-3'
Cassette36_Rprimer	5'-CAG AGC ACA ATC CAC GGC GTC-3'
