## Supplemental Table 3 for "Probing the biophysical constraints of SARS-CoV-2 spike N-terminal domain using deep mutational scanning"

### Sheet: Table_S3
Name	Sequence
NTD-seqF	5'-CGA TCG GTG CGG GCC TCT TCG CT-3'
NTD-seqR	5'-CCG CAC TTC ATC TCC CCG GAT CA-3'
NTD-DMS-lib-UniF	5'-TGC TCG TCT CAG TGA ATT GTA ATA CGA CTC ACT A-3'
NTD-DMS-lib-UniR	5'-TGC TCG TCT CGT TGT ACA GCA CGG AGT AGT CGG C-3'
NTD-VF	5'-TGC TCG TCT CTA CAA CTC CGC CAG CTT CAG CAC C-3'
NTD-VR	5'-TGC TCG TCT CTT CAC TGG CCG TCG TTT TAC AAC G-3'
NTD-DMS-recover-1F	5'-CAC TCT TTC CCT ACA CGA CGC TCT TCC GAT CTC TGC TGC CTC TGG TGT CCA GC-3'
NTD-DMS-recover-1R	5'-GAC TGG AGT TCA GAC GTG TGC TCT TCC GAT CTG TTG GCG CTG CTG TAC ACC CG-3'
NTD-DMS-recover-2F	5'-CAC TCT TTC CCT ACA CGA CGC TCT TCC GAT CTA GCT GGA TGG AAA GCG AGT TC-3'
NTD-DMS-recover-2R	5'-GAC TGG AGT TCA GAC GTG TGC TCT TCC GAT CTC ACG GTG AAG GAC TTC AGG GT-3'
NTD_G232E_F	5'-GAT CTG CCC ATC GAG ATC AAC ATC ACC CGG-3'
NTD_G232E_R	5'-CCG GGT GAT GTT GAT CTC GAT GGG CAG ATC-3'
NTD_S50Q_F	5'-TTC AGA TCC AGC GTG CTG CAC CAG ACC CAG GAC CTG TTC-3'
NTD_S50Q_R	5'-AGG CAG GAA CAG GTC CTG GGT CTG GTG CAG CAC GCT GGA-3'
