## Supplemental Table 4 for "Probing the biophysical constraints of SARS-CoV-2 spike N-terminal domain using deep mutational scanning"

### Sheet: S50Q_G232E_Expression
Raw Data: Mean Fluorescent Intensity (MFI) of the singlets
	WT	S50Q	G232E	S50Q/G232E	-ve control
Replicate #1	5477.92	8960.45	8046.5	12705.8	545.38
Replicate #2	4909.38	8313.77	7035.58	12881.3	541.95
Replicate #3	4841.19	5601.11	5857.89	10964.9	95.02
Replicate #4	3685.93	6795.91	6328.14	9907.38	258.04
Replicate #5	4180.98	7002.31	6755.54	9351.15	300.85
Replicate #6	3809.53	7646.6	5932.62	9109.89	303.8
Blanked Data: Material and Methods, equation(6)
	WT	S50Q	G232E	S50Q/G232E	-ve control
Replicate #1	4932.54	8415.07	7501.12	12160.5	0
Replicate #2	4367.43	7771.82	6493.63	12339.4	0
Replicate #3	4746.17	5506.09	5762.87	10869.9	0
Replicate #4	3427.89	6537.87	6070.1	9649.34	0
Replicate #5	3880.13	6701.46	6454.69	9050.3	0
Replicate #6	3505.73	7342.8	5628.82	8806.09	0
Normalized Data
	WT	S50Q	G232E	S50Q/G232E	-ve control
Replicate #1	1	1.70603	1.52074	2.46535	0
Replicate #2	1	1.7795	1.48683	2.82532	0
Replicate #3	1	1.16011	1.21421	2.29025	0
Replicate #4	1	1.90726	1.7708	2.81495	0
Replicate #5	1	1.72712	1.66352	2.33247	0
Replicate #6	1	2.09451	1.60561	2.51191	0
Average	1	1.72909	1.54362	2.54004	0
Standard Deviation	0	0.313717	0.190832	0.231867	0

### Sheet: S50Q_G232E_Fusion
Experimental Data								Normalized Data
3-hour post mixing (% of live cell events within the gated population)								3-hour post mixing
	WT	S50Q	G232E	S50Q/G232E	K986P/V987P				WT	S50Q	G232E	S50Q/G232E	K986P/V987P
Replicate #1	18.24	24.89	21.04	18.97	0				1	1.36458	1.15351	1.04002	0
Replicate #2	17.88	21.24	24.75	29.31	0				1	1.18792	1.38423	1.63926	0
Replicate #3	16.94	21.99	20.72	16.9	0				1	1.29811	1.22314	0.997639	0
Replicate #4	16.89	18.52	21.11	17.26	0				1	1.09651	1.24985	1.02191	0
								Average	1	1.23678	1.25268	1.17471	0
								Standard Deviation	0	0.102663	0.0836965	0.268632	0
24-hour post mixing (% of live cell events within the gated population)								24-hour post mixing
	WT	S50Q	G232E	S50Q/G232E	K986P/V987P				WT	S50Q	G232E	S50Q/G232E	K986P/V987P
Replicate #1	13.69	15.29	16.78	21.07	0.01				1	1.11687	1.22571	1.53908	0.00073046
Replicate #2	13.36	15.28	15.44	17.36	0.01				1	1.14371	1.15569	1.2994	0.000748503
Replicate #3	12.48	14.74	12.66	16.22	0.01				1	1.18109	1.01442	1.29968	0.000801282
Replicate #4	9.58	13.12	10.54	14.41	0				1	1.36952	1.10021	1.50418	0
Replicate #5	13.16	15.09	15.1	15.64	0.01				1	1.14666	1.14742	1.18845	0.000759878
								Average	1	1.19157	1.12869	1.36616	0.000608025
								Standard Deviation	0	0.0912832	0.0698012	0.133721	0.000304902
