## Supplemental Table 5 for "Probing the biophysical constraints of SARS-CoV-2 spike N-terminal domain using deep mutational scanning"

### Sheet: Raw Data
	2P				2P-S50Q				2P-G232E				2P-S50Q+G232E Double Mutant
Temperature (°C)	Rep #1	Rep #2	Rep #3	Average	Rep #1	Rep #2	Rep #3	Average	Rep #1	Rep #2	Rep #3	Average	Rep #1	Rep #2	Rep #3	Average
10	16.2316	13.7563	11.7095	13.8991	-5.78529	11.8784	5.1179	3.737	19.6359	16.4769	9.07999	15.0642	9.55207	4.81215	6.17061	6.84494
10.5	35.1685	29.8053	25.3706	30.1148	-12.5348	25.7365	11.0888	8.09684	42.5444	35.6999	19.6733	32.6392	20.6962	10.4263	13.3696	14.8307
11	32.4632	27.5126	23.419	27.7983	-11.5706	23.7568	10.2358	7.474	39.2717	32.9537	18.16	30.1285	19.1041	9.6243	12.3412	13.6899
11.5	32.4632	27.5126	23.419	27.7983	-11.5706	23.7568	10.2358	7.474	39.2717	32.9537	18.16	30.1285	19.1041	9.6243	12.3412	13.6899
12	32.4632	27.5126	23.419	27.7983	-11.5706	23.7568	10.2358	7.474	39.2717	32.9537	18.16	30.1285	19.1041	9.6243	12.3412	13.6899
12.5	32.3407	27.2282	23.2525	27.6072	-11.8543	23.6679	10.1797	7.33114	39.3038	32.7376	17.9682	30.0032	19.0448	9.60982	12.1913	13.6153
13	33.0418	29.003	24.1843	28.743	-10.0711	24.1375	10.522	8.19615	39.015	33.9666	19.1962	30.7259	19.4184	9.5809	13.1775	14.0589
13.5	34.7895	32.2752	26.7689	31.2779	-7.1528	25.6356	11.1732	9.88533	39.2783	37.2289	21.1572	32.5548	20.0238	10.4303	14.5446	14.9996
14	37.0501	34.9605	29.6356	33.8821	-2.93391	27.8177	12.0985	12.3274	39.5454	40.5957	22.9538	34.365	20.9064	12.3151	15.523	16.2482
14.5	39.0823	37.3729	31.6012	36.0188	2.13158	29.8971	12.731	14.9199	38.7861	42.3329	24.5377	35.2189	22.1758	14.3271	17.4327	17.9786
15	40.5203	38.5365	33.1375	37.3981	6.1392	30.7791	12.9719	16.6301	38.3389	43.5672	25.9415	35.9492	22.963	15.9819	19.5456	19.4968
15.5	41.4512	39.8146	35.0979	38.7879	9.90339	31.6426	13.6913	18.4124	38.9682	46.0034	26.7223	37.2313	23.0218	17.0549	20.4625	20.1798
16	41.8589	41.2781	36.4656	39.8675	13.3897	32.7527	14.5378	20.2267	39.0724	47.0844	26.6997	37.6188	23.23	17.8851	21.3596	20.8249
16.5	41.7984	42.0014	37.0742	40.2913	14.895	33.0597	14.6967	20.8838	39.1518	46.9747	26.5625	37.563	23.5989	18.1413	23.0154	21.5852
17	41.7	42.6474	38.2589	40.8688	15.806	33.0252	14.986	21.2724	40.3768	48.0681	26.2867	38.2439	24.1984	18.5323	23.3167	22.0158
17.5	41.771	44.5313	39.461	41.9211	17.1977	33.7136	15.6434	22.1849	41.5031	48.7912	26.3569	38.8837	25.5357	18.8178	23.0575	22.4703
18	42.3226	46.2022	40.3595	42.9614	17.1832	34.545	15.6591	22.4624	42.2419	48.4115	27.0095	39.2209	26.7658	19.806	23.8423	23.4714
18.5	43.1504	47.0294	41.8526	44.0108	17.0603	34.7324	15.8058	22.5329	43.2801	49.0929	28.1295	40.1675	27.3411	21.3484	24.1548	24.2814
19	43.4923	48.391	43.8236	45.2356	18.0924	34.5994	16.5504	23.0808	43.5974	50.2264	28.5088	40.7775	28.2165	22.2782	23.8639	24.7862
19.5	43.5296	49.5809	45.1257	46.0787	18.2536	34.0736	16.6346	22.9873	42.4288	50.7942	29.3025	40.8418	28.6325	22.9949	24.5006	25.376
20	43.6582	50.0467	46.187	46.6307	17.0045	33.1259	16.1552	22.0952	41.7242	51.7315	30.9072	41.4543	28.051	23.7827	25.48	25.7712
20.5	43.6055	50.4306	47.4212	47.1525	16.7663	31.655	16.1529	21.5247	41.6853	52.7118	31.6139	42.0037	27.9177	23.8996	25.5784	25.7986
21	43.5583	50.9134	48.0105	47.4941	16.7224	29.7862	16.089	20.8659	41.5589	53.7983	32.2608	42.5393	28.0457	23.1722	25.6417	25.6198
21.5	43.7342	50.9623	48.331	47.6759	15.6954	27.9123	15.9342	19.8473	41.8862	54.2619	33.7458	43.298	27.6774	22.8822	25.8024	25.454
22	44.0117	50.9077	48.8459	47.9218	14.6433	26.3629	16.3116	19.1059	43.1215	54.4398	34.2833	43.9482	27.5246	22.6493	25.2478	25.1406
22.5	44.2349	50.4957	49.7175	48.1494	14.6113	24.7847	16.9599	18.7853	43.8149	54.9071	33.5233	44.0817	27.8723	22.0701	24.5523	24.8316
23	44.1598	49.8287	50.3445	48.111	14.4833	23.341	17.342	18.3888	43.5872	55.3199	33.6477	44.185	28.1635	21.5318	24.0341	24.5765
23.5	43.6152	49.6034	51.9405	48.3864	14.0816	22.496	17.4053	17.9943	43.034	54.8222	33.2717	43.7093	28.7979	21.9892	23.8109	24.866
24	43.2113	49.6216	44.9016	45.9115	13.9829	21.9535	17.1592	17.6985	42.1478	54.8018	32.4248	43.1248	29.2891	22.4946	23.5699	25.1179
24.5	42.9442	49.1558	29.4075	40.5025	14.3402	21.1247	17.2187	17.5612	41.4601	55.3485	32.1035	42.9707	29.5134	22.6341	23.7848	25.3108
25	42.6357	48.4756	14.5027	35.2046	14.2259	20.1497	16.8881	17.0879	41.2661	54.8489	31.5575	42.5575	29.9147	23.3022	24.1604	25.7924
25.5	42.7557	48.2055	-0.75069	30.0702	13.9397	19.0074	15.9027	16.2833	41.1279	54.3057	30.1962	41.8766	30.0141	24.1571	24.4809	26.2174
26	43.2555	47.5158	-17.8225	24.3163	13.2146	18.0461	15.5002	15.5869	41.0522	53.9765	29.5602	41.5296	29.264	23.9111	24.4656	25.8802
26.5	43.3304	45.8787	-18.1514	23.6859	12.494	16.9944	15.223	14.9038	41.2353	53.1942	30.0179	41.4825	28.961	23.4565	24.5286	25.6487
27	42.8838	44.4519	-1.86791	28.4893	12.3096	15.6232	14.0359	13.9896	40.7974	51.8838	29.9048	40.862	28.9947	23.4427	24.3508	25.5961
27.5	42.8529	44.2248	12.9946	33.3574	11.5608	14.8224	13.4689	13.284	40.5118	52.0118	30.3548	40.9595	28.9452	23.0951	24.1623	25.4009
28	43.1092	43.3396	28.4135	38.2874	10.6364	14.4795	13.906	13.0073	41.1858	52.6549	31.6401	41.8269	29.0143	22.8597	24.684	25.5193
28.5	42.7939	41.9723	44.4396	43.0686	11.2246	13.1641	13.4406	12.6098	42.1598	53.0831	32.1455	42.4628	29.3138	23.1048	25.2727	25.8971
29	42.1384	41.7488	51.7665	45.2179	12.3657	11.5706	12.4547	12.1303	42.5638	53.4857	30.7056	42.2517	29.4344	23.2534	25.7308	26.1395
29.5	42.3391	41.5014	50.3726	44.7377	13.0662	10.5742	12.2918	11.9774	42.3413	53.4328	29.7808	41.8516	28.9953	23.2746	26.2445	26.1715
30	41.6352	39.4263	48.7865	43.2827	15.4886	9.00316	11.9509	12.1476	41.2024	51.3247	28.6323	40.3865	27.6321	22.9014	26.1352	25.5563
30.5	39.3154	37.4607	46.1739	40.9833	19.1235	6.78419	10.7185	12.2087	38.6458	47.5798	26.5297	37.5851	26.2593	21.9797	25.1316	24.4569
31	37.133	36.1062	43.4246	38.8879	22.4421	5.62029	10.3153	12.7926	35.51	44.0941	24.828	34.8107	25.6804	21.3051	24.6196	23.8683
31.5	35.6204	33.865	41.2085	36.898	26.1872	4.99732	10.8805	14.0217	33.1775	41.1155	24.4458	32.9129	24.7309	20.618	23.9835	23.1108
32	33.2702	31.7897	39.5437	34.8679	30.3116	4.00196	11.0123	15.1086	31.655	38.8075	24.3305	31.5977	24.0038	19.6168	23.1869	22.2692
32.5	30.9762	30.7365	37.6921	33.1349	33.6632	3.23589	10.9185	15.9392	30.0452	37.6426	23.8294	30.5057	24.0855	19.0241	23.0857	22.0651
33	29.8038	29.6992	36.1222	31.8751	38.1964	3.09183	11.6254	17.6379	28.8489	37.572	23.169	29.8633	24.0043	18.922	23.4414	22.1225
33.5	29.0435	28.6999	34.7034	30.8156	44.3443	2.80752	12.955	20.0356	27.945	37.3628	22.8838	29.3972	23.313	18.8967	23.3399	21.8499
34	27.9596	28.126	32.2713	29.4523	49.9845	2.27479	14.3631	22.2075	26.7487	36.6402	21.9146	28.4345	22.8569	19.4201	23.5544	21.9438
34.5	26.6449	27.1454	29.2626	27.6843	55.4918	2.29599	15.9015	24.5631	25.3967	34.7814	19.9425	26.7069	21.987	20.1373	23.9607	22.0283
35	25.3028	25.8168	27.1605	26.0934	61.6995	2.39457	17.9487	27.3476	24.3604	32.6006	18.3106	25.0905	20.5913	20.948	24.2836	21.941
35.5	23.5451	24.46	24.8275	24.2775	64.728	1.89117	19.4397	28.6863	23.5276	30.3584	17.2685	23.7182	18.7712	21.5233	24.4706	21.5884
36	21.1533	22.6691	21.679	21.8338	63.1169	1.16822	19.1929	27.826	22.3455	27.5618	15.9283	21.9452	15.7939	21.4287	24.9181	20.7135
36.5	18.7234	20.0139	18.7315	19.1562	60.3145	0.6504	18.3309	26.4319	20.7014	24.654	14.8346	20.0633	12.1857	20.9322	25.5599	19.5592
37	16.8293	17.6271	15.7876	16.748	57.5894	-0.476722	17.5812	24.898	18.8891	22.8204	14.0081	18.5725	8.78381	20.2826	26.5623	18.5429
37.5	14.9372	14.9527	11.9958	13.9619	53.0519	-1.59619	16.2539	22.5699	16.6682	21.0942	13.2967	17.0197	4.92556	19.5466	27.1118	17.1947
38	12.6521	11.2742	7.92883	10.6184	47.7871	-2.1004	15.0901	20.2589	13.9673	18.6609	12.5514	15.0599	0.860293	18.9686	27.3874	15.7388
38.5	9.7691	6.80263	3.68481	6.75218	44.3126	-3.04266	14.7438	18.6712	11.408	16.4077	10.9062	12.9073	-2.44363	18.208	27.5943	14.4529
39	5.8837	2.64502	-1.81746	2.23708	41.5882	-4.62807	14.248	17.0694	8.36934	13.4302	8.97737	10.259	-5.79788	17.1428	26.7924	12.7124
39.5	1.16335	-2.80547	-8.54277	-3.39496	36.992	-6.01294	13.1164	14.6985	4.44791	8.95317	6.93739	6.77949	-10.0649	16.4614	24.8098	10.4021
40	-4.48149	-9.16444	-15.9186	-9.85483	32.6298	-8.23858	11.757	12.0494	0.38722	3.72236	4.56885	2.89281	-13.87	15.508	22.7458	8.12794
40.5	-10.9659	-15.6249	-24.9514	-17.1807	29.2955	-11.9415	9.59759	8.98386	-4.75239	-1.79091	1.68108	-1.62074	-16.997	13.7632	20.475	5.74708
41	-17.8665	-23.2876	-35.9761	-25.71	24.7434	-15.6994	6.69827	5.24741	-11.5025	-8.73294	-0.938522	-7.05799	-20.9673	12.2431	16.8654	2.71375
41.5	-25.732	-33.4922	-47.8542	-35.6928	18.3964	-19.7195	3.29648	0.657782	-19.1074	-16.102	-3.9093	-13.0396	-25.6415	10.8576	13.0098	-0.591362
42	-35.5165	-45.2551	-61.5547	-47.4421	11.785	-24.896	-0.54049	-4.5505	-27.5333	-23.864	-7.74139	-19.7129	-29.9256	8.35976	9.23801	-4.10929
42.5	-47.1938	-58.9534	-79.0004	-61.7159	3.66492	-30.6987	-4.96569	-10.6665	-37.8993	-34.1523	-13.1415	-28.3977	-35.6407	5.12904	4.59813	-8.63785
43	-60.7176	-75.5865	-98.9896	-78.4312	-6.80363	-36.7584	-9.70158	-17.7545	-50.0123	-47.0319	-19.9478	-38.9973	-44.0843	1.85647	-1.32836	-14.5187
43.5	-76.1036	-93.0483	-120.14	-96.4306	-17.1315	-43.6937	-14.5266	-25.1173	-63.5967	-61.1629	-27.7805	-50.8467	-53.5322	-1.6496	-7.26457	-20.8155
44	-92.4371	-111.248	-143.499	-115.728	-27.4532	-51.1754	-19.1823	-32.6036	-79.042	-77.7247	-37.0229	-64.5965	-63.5357	-5.83683	-13.3025	-27.5583
44.5	-108.643	-129.724	-167.235	-135.201	-37.4428	-58.1537	-23.2919	-39.6295	-95.6704	-95.8528	-46.6427	-79.3887	-74.6247	-9.47278	-19.7079	-34.6018
45	-122.733	-145.144	-186.842	-151.573	-45.4277	-63.8768	-26.6104	-45.3049	-111.778	-111.446	-55.2141	-92.8127	-84.9162	-11.7885	-25.3928	-40.6991
45.5	-132.971	-155.581	-200.487	-163.013	-50.2158	-67.8414	-28.0966	-48.7179	-124.825	-123.321	-62.2603	-103.469	-91.953	-13.1167	-28.9701	-44.6799
46	-138.547	-161.801	-207.959	-169.436	-53.5377	-69.8731	-28.3242	-50.5783	-133.431	-130.614	-67.1782	-110.408	-95.3717	-13.4122	-30.7027	-46.4955
46.5	-138.679	-160.739	-206.418	-168.612	-53.482	-69.3421	-27.2692	-50.0311	-136.058	-131.114	-68.5695	-111.914	-94.7302	-11.9451	-30.2753	-45.6502
47	-132.712	-151.989	-195.106	-159.936	-50.22	-66.419	-24.3086	-46.9825	-132.031	-124.695	-66.7719	-107.833	-89.6147	-9.52037	-27.2618	-42.1323
47.5	-121.833	-139.286	-178.035	-146.385	-45.7266	-61.2599	-19.8653	-42.2839	-122.477	-114.043	-62.7643	-99.7614	-80.7444	-6.64389	-22.4518	-36.6133
48	-107.973	-123.485	-157.457	-129.638	-39.4156	-54.043	-15.0736	-36.1774	-109.024	-100.354	-56.4629	-88.6136	-69.6379	-2.92621	-16.4714	-29.6785
48.5	-92.1041	-104.864	-133.665	-110.211	-30.7089	-44.992	-9.38507	-28.362	-93.1886	-84.2546	-49.2845	-75.5759	-57.3347	0.637069	-9.38485	-22.0275
49	-74.9596	-86.0717	-109.671	-90.2341	-22.3764	-35.2209	-3.51355	-20.3703	-76.8595	-67.6754	-42.1593	-62.2314	-45.4181	4.18765	-2.35543	-14.5286
49.5	-58.5037	-68.7821	-88.5402	-71.942	-14.472	-24.9358	1.53485	-12.6243	-61.6946	-52.5223	-34.7422	-49.653	-33.899	8.21531	4.1616	-7.17403
50	-44.1327	-52.9675	-69.204	-55.4347	-6.1318	-14.9828	6.21682	-4.96593	-47.0904	-38.0621	-27.172	-37.4415	-22.5767	11.8708	10.954	0.0826888
50.5	-30.9879	-38.8568	-51.2825	-40.3757	1.84079	-5.45062	10.6231	2.33775	-34.2055	-24.1781	-20.6803	-26.3546	-12.1877	14.898	17.5807	6.76367
51	-18.9325	-26.4958	-36.3593	-27.2625	10.1881	3.63498	14.734	9.51903	-23.2118	-13.0204	-14.9485	-17.0602	-2.42502	18.5392	23.5076	13.2073
51.5	-8.86927	-15.6687	-23.6277	-16.0552	19.0555	11.9474	19.0426	16.6818	-13.0746	-3.80937	-9.57291	-8.81897	8.02113	21.6416	29.0503	19.571
52	0.483929	-6.13277	-12.0048	-5.88454	27.4057	19.3167	22.9384	23.2203	-3.43244	4.61003	-5.40749	-1.40997	17.7361	23.4704	34.0425	25.083
52.5	9.84897	2.96444	-1.49629	3.77237	35.9337	26.1259	25.9255	29.3284	5.03667	11.3239	-2.02288	4.77924	25.822	25.0076	38.4252	29.7516
53	18.2694	11.2527	7.78739	12.4365	44.0511	32.0579	28.9241	35.011	12.7397	16.6068	1.5332	10.2932	33.5393	26.3386	42.2677	34.0485
53.5	25.4549	17.6369	15.9266	19.6728	49.8064	36.6798	31.4605	39.3156	20.0772	21.3154	4.41596	15.2695	39.9397	27.0844	45.0375	37.3538
54	31.9284	22.3541	22.6086	25.6304	54.7111	40.9581	33.1808	42.95	26.1797	24.3739	6.50409	19.0192	44.6009	27.7104	47.3827	39.898
54.5	37.3421	26.6262	28.3545	30.7742	59.883	44.5759	35.1896	46.5495	30.9823	26.8998	8.27371	22.0519	48.6946	28.6491	49.9478	42.4305
55	41.6044	29.6103	32.5728	34.5959	63.7363	47.5107	37.842	49.6963	34.7033	29.1321	8.97367	24.2697	52.3543	29.5142	51.3456	44.4047
55.5	44.5103	31.2593	35.0149	36.9282	67.0259	49.5874	39.5582	52.0571	37.906	29.3315	8.5715	25.2697	55.1059	30.2324	51.6772	45.6719
56	47.2879	34.2659	37.9602	39.838	69.9941	51.1566	40.6822	53.9443	41.415	29.6869	8.96827	26.6901	57.9008	30.3344	52.2469	46.8274
56.5	50.2883	37.4037	40.9998	42.8973	72.7139	52.3133	41.5471	55.5248	45.4313	31.4433	9.25395	28.7095	60.7815	30.2416	53.0833	48.0355
57	51.7203	38.6523	42.9037	44.4255	75.3055	53.3688	41.5875	56.7539	48.9633	31.7338	9.55824	30.0851	62.9521	30.5069	53.9364	49.1318
57.5	52.4767	39.816	44.4132	45.5687	77.2606	54.0738	40.8128	57.3824	51.8825	30.864	10.5814	31.1093	64.6991	30.8368	55.0993	50.2117
58	53.3742	40.6466	45.5491	46.5233	78.1861	54.987	40.5726	57.9152	54.5766	31.2304	11.8043	32.5371	66.3907	30.8418	56.4045	51.2123
58.5	51.9607	38.5958	44.5732	45.0432	79.7496	56.2078	40.1668	58.708	55.3007	29.8087	12.1218	32.4104	67.3979	30.9242	57.5785	51.9669
59	48.1236	35.8386	42.8029	42.255	80.5214	56.951	39.3456	58.9393	54.1179	26.019	11.9498	30.6956	67.0278	30.8827	57.8671	51.9259
59.5	44.6419	34.3134	41.3515	40.1023	79.4834	57.1864	39.1357	58.6018	53.3052	22.8628	11.5802	29.2494	66.9371	30.1807	56.8201	51.3126
60	40.7892	32.2084	39.904	37.6339	79.4384	57.6314	39.3971	58.8223	53.1251	21.153	10.9293	28.4024	67.4394	29.1645	55.7946	50.7995
60.5	36.9129	30.4236	39.203	35.5132	79.761	57.9449	38.6259	58.7773	53.1385	19.6474	10.3189	27.7016	67.4007	28.4502	54.9303	50.2604
61	34.7108	30.3445	39.6036	34.8863	79.4026	58.12	38.0605	58.5277	53.6067	19.854	10.0668	27.8425	67.5563	28.0041	53.9425	49.8343
61.5	33.9958	30.6672	39.7699	34.811	79.9314	58.8773	38.7283	59.179	54.7729	22.6977	10.8368	29.4358	68.5771	27.8936	53.2921	49.9209
62	34.0854	30.1648	39.7841	34.6781	81.1277	59.4468	38.4063	59.6603	55.9853	26.021	11.6105	31.2056	68.7735	27.8753	53.3899	50.0129
62.5	34.8749	30.1745	40.8442	35.2979	80.9902	59.2313	37.4193	59.2136	56.854	28.5153	12.9187	32.7626	68.2287	27.9386	53.182	49.7831
63	35.6607	30.9811	41.5871	36.0763	81.0575	58.9067	37.1926	59.0523	56.9738	31.2126	14.0496	34.0787	67.9955	28.0825	52.4959	49.5246
63.5	36.3625	31.9247	41.6572	36.6482	81.2144	58.1388	36.9051	58.7528	57.0697	33.5949	14.7624	35.1423	67.6355	27.7125	51.9774	49.1085
64	36.7416	32.4317	42.3967	37.19	80.5304	56.2749	35.6689	57.4914	56.9789	34.3234	14.721	35.3411	67.1302	26.9729	51.4494	48.5175
64.5	36.6446	33.5368	43.591	37.9241	80.0934	55.201	35.0913	56.7952	56.1825	35.3973	14.1052	35.2283	67.2557	26.464	50.6327	48.1175
65	36.4149	35.0102	44.0967	38.5073	80.5124	55.4159	34.9374	56.9552	55.1779	36.7807	12.4134	34.7907	67.8078	26.0996	49.7522	47.8865
65.5	36.0245	35.6723	45.0379	38.9116	80.6289	55.3536	35.0335	57.0053	54.3905	37.5557	10.8648	34.2703	68.251	25.6917	49.6458	47.8629
66	35.3993	35.3477	46.82	39.189	80.716	54.4101	34.9193	56.6818	54.2359	38.7639	9.63729	34.2124	68.7305	26.1054	49.16	47.9987
66.5	34.7384	35.127	48.0274	39.2976	80.415	53.3969	34.7846	56.1989	54.4834	40.6217	8.8848	34.6633	69.0221	26.2806	48.3712	47.8913
67	33.8725	35.3633	49.0619	39.4326	79.7449	51.9271	34.946	55.5393	54.7334	41.825	9.36438	35.3076	68.9774	26.0302	47.812	47.6065
67.5	32.8843	35.3409	50.784	39.6697	78.6001	49.4904	34.5221	54.2042	54.7519	42.8681	10.7572	36.1257	68.3722	26.0398	47.1058	47.1726
68	32.2489	35.3469	52.8981	40.1646	77.2038	46.7762	33.2522	52.4107	53.9684	44.1621	13.3704	37.167	67.429	25.657	45.473	46.1864
68.5	31.2731	36.0601	54.8296	40.7209	75.9636	45.4093	32.5496	51.3075	51.5702	44.6452	16.7391	37.6515	66.4746	24.6111	44.0729	45.0529
69	30.6152	37.3021	57.7166	41.878	75.4799	45.6612	32.1498	51.0969	48.211	44.7202	20.8365	37.9226	65.7325	24.2374	43.1375	44.3692
69.5	30.2495	37.2733	60.299	42.6073	74.9722	45.7558	31.1177	50.6152	44.7319	44.8494	25.2749	38.2854	64.9305	24.3974	41.8239	43.7173
70	29.9749	37.1092	61.0158	42.6999	74.3651	45.2772	30.8789	50.1737	41.5642	45.4311	29.3542	38.7832	64.3539	23.9308	41.0589	43.1145
70.5	29.5626	37.6908	61.7349	42.9961	74.1399	45.2422	31.127	50.1697	39.0991	45.7753	31.5601	38.8115	63.9262	23.5469	40.9365	42.8032
71	30.0737	38.0534	62.3577	43.4949	73.5078	45.5941	30.9195	50.0071	37.7482	45.5419	32.7975	38.6959	63.3001	23.5148	40.5268	42.4472
71.5	30.7423	37.9687	61.9375	43.5495	72.1164	44.827	30.3464	49.0966	38.4324	45.1002	32.5953	38.7093	62.5183	23.1121	39.9973	41.8759
72	31.206	38.4224	62.2576	43.962	70.9906	43.5534	29.7043	48.0828	39.9577	44.2466	30.3276	38.1773	61.7668	22.3453	39.8107	41.3076
72.5	32.0498	38.8317	63.3639	44.7485	70.2808	42.9752	29.2188	47.4916	41.3484	42.2123	28.1832	37.248	60.8545	21.8331	39.152	40.6132
73	32.8299	38.4967	62.6114	44.646	68.9976	42.8612	28.9245	46.9277	43.1439	39.5598	27.0358	36.5798	60.0445	21.7491	38.5541	40.1159
73.5	33.344	38.1459	61.6868	44.3923	68.0751	41.8255	28.6513	46.184	44.4794	38.3938	26.387	36.4201	59.3038	21.4322	38.4544	39.7302
74	33.6943	38.6595	61.2715	44.5418	68.1138	40.5432	28.6796	45.7789	43.5581	38.3747	27.0274	36.32	58.6827	20.5845	37.6864	38.9845
74.5	34.1678	40.6164	60.0867	44.957	67.8208	40.412	29.1751	45.8026	42.1745	38.5483	29.2558	36.6596	57.8755	19.9645	36.4499	38.0966
75	34.1019	43.5514	60.5242	46.0592	67.197	40.3095	28.865	45.4571	40.8273	39.7638	31.2361	37.2757	57.2184	19.9886	35.8214	37.6761
75.5	34.4405	46.9173	62.5634	47.9737	66.9725	39.381	27.9271	44.7602	38.5596	41.725	32.4403	37.575	57.0558	19.7017	35.0995	37.2857
76	34.6413	50.7526	63.7222	49.7054	66.1314	38.5229	27.1595	43.938	36.7989	42.5061	33.0771	37.4607	56.5315	19.3972	33.9726	36.6337
76.5	35.2215	53.4649	64.8678	51.1847	64.9419	38.282	26.4624	43.2288	36.2364	42.8985	32.5626	37.2325	55.6805	20.1805	33.5566	36.4725
77	36.1888	54.1005	66.0937	52.1277	64.3246	37.7704	25.9945	42.6965	35.8843	43.6726	31.6708	37.0759	55.4057	20.7272	33.7363	36.6231
77.5	37.0028	52.7827	64.8803	51.5553	63.615	37.1083	25.7153	42.1462	35.5081	43.7746	31.5542	36.9457	54.6822	20.4363	33.4937	36.2041
78	37.9481	51.4242	62.6863	50.6862	62.7948	36.6834	25.863	41.7804	36.1053	44.6042	32.4352	37.7149	52.8918	20.0374	33.0164	35.3152
78.5	39.089	49.8197	61.5428	50.1505	62.7637	36.7743	26.126	41.888	37.2143	46.4995	33.7603	39.158	51.8826	19.9806	32.8183	34.8938
79	39.6225	48.2411	59.8888	49.2508	62.7641	36.2808	26.088	41.711	37.8609	46.737	35.9629	40.1869	50.9789	19.7119	32.228	34.3063
79.5	40.0647	48.123	58.1066	48.7648	62.1914	35.0457	25.5525	40.9299	38.0042	46.7247	38.5784	41.1024	49.5133	19.4318	31.3918	33.4456
80	41.3539	49.5435	58.1372	49.6782	61.7907	34.6017	25.1448	40.5124	38.3971	47.3863	40.0369	41.9401	49.4312	19.4352	30.6399	33.1688
80.5	42.2077	50.0203	58.462	50.23	62.0579	34.7084	24.9504	40.5722	38.7799	46.4822	40.7379	42	50.1915	19.5831	29.7625	33.179
81	42.9743	50.041	57.6708	50.2287	62.0815	34.275	24.503	40.2865	38.3759	44.1757	42.1507	41.5674	50.3095	19.3591	29.0922	32.9203
81.5	44.3788	51.7787	58.0447	51.4007	61.3644	34.5612	24.232	40.0525	38.3676	43.5037	43.3133	41.7282	50.8766	18.6918	28.6974	32.7553
82	45.5537	53.0248	59.6976	52.7587	61.034	35.5653	24.247	40.2821	39.0182	43.2428	42.8649	41.7086	51.8462	18.3783	28.1592	32.7946
82.5	46.8026	53.2128	60.0084	53.3413	61.0005	35.6222	24.3133	40.312	39.6584	42.1115	42.9256	41.5652	51.837	18.0728	27.9925	32.6341
83	48.5802	54.3995	59.9318	54.3038	60.2819	34.9572	24.026	39.7551	40.0365	41.9705	44.2676	42.0915	51.8684	18.1678	28.4794	32.8385
83.5	50.1727	57.0668	61.5824	56.2739	59.4463	34.7475	23.8279	39.3405	40.8252	43.5956	44.6576	43.0261	51.965	18.6999	28.2319	32.9656
84	51.1278	57.9589	62.1642	57.0836	59.511	34.0451	23.5243	39.0268	41.6837	45.3052	44.2031	43.7306	51.6513	19.3909	28.2909	33.111
84.5	51.9993	57.8643	60.4454	56.7697	59.6683	32.9415	23.0236	38.5445	42.1903	46.2817	45.4097	44.6272	51.677	19.9959	28.91	33.5276
85	51.8019	58.1126	59.0559	56.3234	59.1452	32.3427	22.8814	38.1231	42.509	47.9589	46.7488	45.7389	51.6998	20.3966	28.4201	33.5055
85.5	50.8715	57.5104	58.7743	55.7187	58.8653	32.2744	22.7857	37.9751	42.733	49.7851	46.3957	46.3046	51.6572	19.7805	27.6644	33.0341
86	50.0313	55.003	57.3822	54.1388	59.1045	31.9737	22.481	37.8531	42.7803	50.4103	45.4234	46.2046	52.1696	18.6836	27.4911	32.7814
86.5	49.1406	52.1672	55.4893	52.2657	59.1337	31.6712	22.1938	37.6662	42.3403	49.8847	44.8364	45.6871	53.1594	17.9619	26.3	32.4737
87	49.0074	50.4213	55.3672	51.5987	59.3809	31.4934	21.9546	37.6096	41.9011	50.2222	43.7801	45.3011	54.4538	16.8499	24.9484	32.0841
87.5	49.8469	49.5607	55.8441	51.7506	61.6685	30.9136	21.5518	38.0446	41.545	51.2815	42.6977	45.1747	55.8705	16.1712	24.786	32.2759
88	50.5514	49.0837	54.9762	51.5371	64.1074	30.1837	21.2195	38.5035	41.1614	51.6672	42.0074	44.9453	56.4971	16.8296	23.9746	32.4338
88.5	51.0596	48.6903	54.1065	51.2855	65.6386	29.2483	20.8329	38.5733	40.663	52.5196	41.6421	44.9416	56.7343	17.6396	22.976	32.45
89	51.7635	49.2621	54.3583	51.7946	67.6521	28.2318	20.4629	38.7823	40.1166	54.2117	41.2284	45.1856	55.9156	17.6368	23.1339	32.2287
89.5	51.0701	49.2159	53.3543	51.2134	69.1028	27.0351	19.9699	38.7026	38.9969	54.6982	40.3783	44.6911	53.0877	18.1166	22.6274	31.2772
90	48.7816	47.0113	50.9414	48.9115	68.4026	25.8969	18.9045	37.7347	37.234	53.4647	38.8074	43.1687	49.8474	18.2369	21.4075	29.8306
90.5	46.323	44.5382	48.9969	46.6194	67.7277	24.6844	18.1476	36.8532	35.2154	51.9162	36.8696	41.3337	47.1282	17.0823	20.8786	28.363
91	44.155	42.9246	47.0412	44.707	68.0926	23.3772	17.6581	36.3759	33.0424	49.4609	35.2339	39.2457	43.9105	15.9626	20.5441	26.8057
91.5	41.8059	40.7511	44.1818	42.2463	67.5742	21.7103	16.8428	35.3758	31.4118	46.2939	33.8215	37.1758	40.8032	15.437	19.7067	25.3156
92	40.0004	38.585	42.1565	40.2473	67.1721	20.754	16.4957	34.8073	30.4231	43.8235	32.13	35.4589	38.4851	14.4937	19.319	24.0992
92.5	39.5367	38.7698	41.9103	40.0723	67.7619	20.4581	16.687	34.969	29.8077	42.2123	30.7881	34.2694	35.5666	13.504	19.4941	22.8549
93	39.5176	39.9122	42.3923	40.6074	68.0935	19.6301	16.3346	34.6861	29.6375	41.2115	30.3915	33.7468	32.0297	13.4106	19.4232	21.6212
93.5	38.9188	41.6753	43.8849	41.493	68.6901	20.5326	16.6187	35.2805	28.8125	41.1726	29.8019	33.2624	28.1162	13.0736	19.1703	20.12
94	39.0435	43.2248	45.2424	42.5036	69.2452	21.432	17.016	35.8977	28.42	41.446	29.3695	33.0785	25.7412	12.7353	19.2446	19.2404
94.5	41.62	50.6133	52.0033	48.0789	77.1574	26.1066	19.6077	40.9572	28.5803	45.7292	31.638	35.3158	23.624	13.2093	20.7164	19.1832
95	18.7422	24.8913	25.1571	22.9302	36.6378	13.5277	9.68322	19.9496	12.1132	21.52	14.6105	16.0812	9.24793	5.83023	9.41654	8.1649
