## Supplemental Table 6 for "Probing the biophysical constraints of SARS-CoV-2 spike N-terminal domain using deep mutational scanning"

### Sheet: align_seq_id_with_name
Accession ID	Database	Name
gb_MN908947.3_	GenBank	Severe acute respiratory syndrome coronavirus 2 isolate Wuhan-Hu-1, complete genome
gb_MN996532.2_	GenBank	Bat coronavirus RaTG13, complete genome
gb_MZ937000.1_	GenBank	Bat coronavirus isolate BANAL-20-52/Laos/2020, complete genome
EPI_ISL_410543	GISAID	hCoV-19/pangolin/Guangxi/P3B/2017
EPI_ISL_471465	GISAID	hCoV-19/pangolin/Guangdong/cDNA20-S/2019
gb_MZ937003.1_	GenBank	Bat coronavirus isolate BANAL-20-236/Laos/2020, complete genome
gb_MZ937001.1_	GenBank	Bat coronavirus isolate BANAL-20-103/Laos/2020, complete genome
gb_MG772933.1_	GenBank	Bat SARS-like coronavirus isolate bat-SL-CoVZC45, complete genome
gb_MG772934.1_	GenBank	Bat SARS-like coronavirus isolate bat-SL-CoVZXC21, complete genome
gb_KT444582.1_	GenBank	SARS-like coronavirus WIV16, complete genome
gb_DQ497008.1_	GenBank	SARS coronavirus strain MA-15, complete genome
gb_KC881007.1_	GenBank	Bat SARS-like coronavirus WIV1 spike protein (S) gene, complete cds
gb_KY417144.1_	GenBank	Bat SARS-like coronavirus isolate Rs4084, complete genome
gb_DQ412042.1_	GenBank	Bat SARS coronavirus Rf1, complete genome
gb_KJ473813.1_	GenBank	BtRf-BetaCoV/SX2013, complete genome
gb_KJ473815.1_	GenBank	BtRs-BetaCoV/GX2013, complete genome
gb_KF294457.1_	GenBank	Bat SARS-like coronavirus isolate Longquan-140 orf1ab polyprotein, spike glycoprotein, envelope protein, membrane protein, and nucleocapsid protein genes, complete cds
gb_DQ022305.2_	GenBank	Bat SARS coronavirus HKU3-1, complete genome
gb_DQ071615.1_	GenBank	Bat SARS coronavirus Rp3, complete genome
gb_FJ588686.1_	GenBank	Bat SARS CoV Rs672/2006, complete genome
gb_KJ473814.1_	GenBank	BtRs-BetaCoV/HuB2013, complete genome
gb_KF569996.1_	GenBank	Rhinolophus affinis coronavirus isolate LYRa11, complete genome
gb_KY352407.1_	GenBank	Severe acute respiratory syndrome-related coronavirus strain BtKY72, complete genome
ref_NC_014470.1_	GenBank	Bat coronavirus BM48-31/BGR/2008, complete genome
gb_MZ937004.1_	GenBank	Bat coronavirus isolate BANAL-20-247/Laos/2020, complete genome
gb_MZ937002.1_	GenBank	Bat coronavirus isolate BANAL-20-116/Laos/2020, complete genome
EPI_ISL_412977	GISAID	hCoV-19/bat/Yunnan/RmYN02/2019
